# Single cell RNA-seq analysis of spinal locomotor circuitry in larval zebrafish

**DOI:** 10.1101/2023.06.06.543939

**Authors:** Jimmy J. Kelly, Hua Wen, Paul Brehm

## Abstract

Identification of the neuronal types that form the specialized circuits controlling distinct behaviors has benefited greatly from the simplicity offered by zebrafish. Electrophysiological studies have shown that additional to connectivity, understanding of circuitry requires identification of functional specializations among individual circuit components, such as those that regulate levels of transmitter release and neuronal excitability. In this study we use single cell RNA sequencing (scRNAseq) to identify the molecular bases for functional distinctions between motoneuron types that are causal to their differential roles in swimming. The primary motoneuron (PMn) in particular, expresses high levels of a unique combination of voltage-dependent ion channel types and synaptic proteins termed functional ‘cassettes’. The ion channel types are specialized for promoting high frequency firing of action potentials and augmented transmitter release at the neuromuscular junction, both contributing to greater power generation. Our transcriptional profiling of spinal neurons further assigns expression of this cassette to specific interneuron types also involved in the central circuitry controlling high speed swimming and escape behaviors. Our analysis highlights the utility of scRNAseq in functional characterization of neuronal circuitry, in addition to providing a gene expression resource for studying cell type diversity.
