## Supplemental Table 2 for "Single cell RNA-seq analysis of spinal locomotor circuitry in larval zebrafish"

Supplemental Table 2. DEGs in PMns versus SMns
gene	gene name
p_val	The Wilcox rank sum p-value
avg_log2FC	The average log base 2 fold change in expression
pct.1	The percentage of cells in the Primary MN expressing a gene
pct.2	The percentage of cells in the Secondary MN expressing a gene
p_val_adj	The Bonferroni adjusted p value
gene	p_val	avg_log2FC	pct.1	pct.2	p_val_adj
sox4a	1.726E-167	-1.805	0.414	0.926	4.159E-163
pik3r3b	5.415E-163	-1.706	0.373	0.918	1.305E-158
sox11a	8.479E-118	-1.523	0.543	0.910	2.043E-113
nr2f1a	3.470E-138	-1.334	0.267	0.833	8.361E-134
ddit3	1.998E-96	-1.332	0.347	0.785	4.815E-92
nr2f2	5.891E-123	-1.251	0.254	0.799	1.420E-118
nanos1	7.903E-110	-1.225	0.291	0.784	1.904E-105
LOC100537384	2.336E-94	-1.205	0.552	0.859	5.629E-90
alcamb	9.999E-109	-1.185	0.233	0.765	2.409E-104
FO082781.1	9.078E-119	-1.185	0.330	0.855	2.187E-114
pou2f2a	2.734E-94	-1.174	0.241	0.722	6.588E-90
rplp1	5.299E-94	-1.150	0.894	0.976	1.277E-89
mycn	5.640E-94	-1.121	0.155	0.655	1.359E-89
CR383676.1	1.265E-147	-1.045	1.000	1.000	3.047E-143
islr2	3.737E-92	-0.980	0.394	0.814	9.004E-88
nfil3-5	3.315E-90	-0.973	0.269	0.735	7.987E-86
marcksl1b	1.312E-106	-0.970	0.901	0.977	3.160E-102
onecut1	1.469E-58	-0.968	0.312	0.669	3.539E-54
znf704	3.416E-87	-0.952	0.420	0.831	8.231E-83
tmsb	8.063E-75	-0.919	0.284	0.701	1.943E-70
rpl12	4.843E-57	-0.914	0.711	0.860	1.167E-52
pnrc2	1.528E-77	-0.910	0.737	0.910	3.681E-73
pou3f1	7.534E-68	-0.907	0.183	0.599	1.815E-63
isl2b	7.630E-67	-0.902	0.190	0.608	1.838E-62
rps20	2.426E-61	-0.900	0.698	0.871	5.844E-57
foxp1b	4.452E-32	-0.894	0.200	0.469	1.073E-27
hunk	2.648E-78	-0.881	0.101	0.569	6.381E-74
si:dkey-151g10.6	5.951E-68	-0.842	0.968	0.994	1.434E-63
naca	3.748E-67	-0.838	0.688	0.868	9.030E-63
rps27.1	1.205E-59	-0.830	0.748	0.888	2.903E-55
rps12	1.262E-48	-0.815	0.741	0.876	3.041E-44
rpl30	2.609E-53	-0.813	0.688	0.840	6.287E-49
btf3	9.556E-63	-0.810	0.638	0.839	2.303E-58
marcksl1a	1.041E-54	-0.797	0.619	0.839	2.508E-50
BX569787.1	9.832E-67	-0.795	0.112	0.543	2.369E-62
rpl32	4.541E-53	-0.784	0.800	0.903	1.094E-48
rps15a	9.945E-50	-0.773	0.765	0.888	2.396E-45
rpl23	9.837E-48	-0.768	0.752	0.889	2.370E-43
rps23	3.989E-53	-0.760	0.806	0.914	9.611E-49
rpl36a	2.346E-45	-0.758	0.812	0.913	5.652E-41
elavl3	7.321E-83	-0.757	0.970	0.996	1.764E-78
ephb3	1.378E-45	-0.754	0.405	0.683	3.320E-41
znf503	2.483E-56	-0.746	0.259	0.626	5.982E-52
fthl27	2.114E-33	-0.704	0.420	0.653	5.094E-29
faua	2.797E-43	-0.697	0.791	0.888	6.739E-39
rpl37	3.285E-39	-0.684	0.866	0.917	7.915E-35
rps21	5.937E-40	-0.683	0.797	0.883	1.431E-35
rps14	3.206E-43	-0.683	0.776	0.881	7.724E-39
si:ch211-222l21.1	5.320E-57	-0.670	0.703	0.913	1.282E-52
rps27.2	7.645E-47	-0.665	0.524	0.760	1.842E-42
rpl8	3.434E-37	-0.652	0.772	0.878	8.275E-33
sinhcafl	6.472E-56	-0.651	0.142	0.522	1.559E-51
rps4x	7.980E-43	-0.650	0.681	0.835	1.923E-38
rnf44	6.371E-43	-0.650	0.360	0.659	1.535E-38
rpl14	1.086E-38	-0.649	0.761	0.853	2.616E-34
esrrga	6.490E-38	-0.647	0.151	0.465	1.564E-33
rplp2	1.046E-34	-0.645	0.744	0.843	2.521E-30
hoxd9a	2.945E-40	-0.645	0.155	0.468	7.097E-36
dachd	3.828E-51	-0.641	0.244	0.600	9.223E-47
rpl27a	7.514E-35	-0.641	0.610	0.785	1.811E-30
CR383676.2	1.357E-24	-0.637	0.317	0.538	3.269E-20
rpl35	1.005E-39	-0.635	0.731	0.861	2.422E-35
hmgb1b	1.101E-42	-0.626	0.668	0.824	2.653E-38
rpl11	1.466E-32	-0.624	0.718	0.835	3.531E-28
rps16	2.844E-38	-0.622	0.707	0.848	6.853E-34
rpl36	3.411E-35	-0.613	0.767	0.855	8.220E-31
hmga1a	2.733E-39	-0.612	0.554	0.773	6.586E-35
hoxa11b	8.541E-30	-0.611	0.205	0.469	2.058E-25
hoxa10b	1.886E-39	-0.609	0.166	0.476	4.544E-35
rpl18	4.149E-38	-0.606	0.752	0.867	9.996E-34
zgc:194659	1.719E-44	-0.605	0.071	0.397	4.142E-40
anp32a	3.399E-40	-0.605	0.528	0.748	8.191E-36
pou3f3b	4.468E-34	-0.603	0.388	0.639	1.077E-29
ptmaa	2.894E-44	-0.599	0.950	0.983	6.972E-40
jun	1.372E-16	-0.598	0.825	0.897	3.306E-12
hnrnpa0l	3.452E-41	-0.596	0.657	0.833	8.319E-37
rpl39	1.314E-31	-0.595	0.866	0.906	3.167E-27
rps28	7.096E-32	-0.593	0.705	0.832	1.710E-27
rps9	1.971E-38	-0.593	0.698	0.852	4.750E-34
rpl13	1.177E-36	-0.584	0.718	0.861	2.837E-32
rpl10a	6.656E-30	-0.583	0.685	0.813	1.604E-25
rplp0	4.320E-31	-0.582	0.815	0.884	1.041E-26
ret	8.933E-47	-0.580	0.179	0.530	2.152E-42
gfra3	1.240E-45	-0.579	0.101	0.442	2.987E-41
baz2ba	4.904E-40	-0.578	0.457	0.718	1.182E-35
hoxc10a	1.820E-42	-0.572	0.190	0.515	4.385E-38
si:dkey-67c22.2	9.035E-37	-0.563	0.267	0.554	2.177E-32
ackr3b	4.910E-34	-0.562	0.060	0.330	1.183E-29
rpl10	8.357E-30	-0.559	0.724	0.843	2.014E-25
rps3a	4.428E-31	-0.559	0.724	0.843	1.067E-26
CR847968.1	5.455E-37	-0.554	0.131	0.430	1.314E-32
bach2b	7.075E-38	-0.549	0.310	0.602	1.705E-33
foxp4	4.085E-37	-0.548	0.136	0.452	9.843E-33
rack1	3.021E-35	-0.545	0.655	0.821	7.280E-31
rps19	1.610E-30	-0.541	0.778	0.864	3.880E-26
si:ch211-137a8.4	3.143E-39	-0.538	0.179	0.485	7.572E-35
BX005254.3	2.577E-36	-0.535	0.086	0.375	6.210E-32
rpl27	4.600E-27	-0.533	0.675	0.795	1.108E-22
pcdh9	1.760E-36	-0.522	0.151	0.453	4.240E-32
serbp1a	3.727E-34	-0.521	0.634	0.812	8.981E-30
rplp2l	3.217E-24	-0.520	0.677	0.806	7.751E-20
si:ch73-1a9.3	6.799E-34	-0.514	0.862	0.936	1.638E-29
rpl28	6.314E-30	-0.514	0.815	0.884	1.521E-25
hoxd10a	4.387E-24	-0.510	0.226	0.457	1.057E-19
rpl13a	1.055E-28	-0.509	0.763	0.869	2.543E-24
epb41a	9.841E-36	-0.505	0.444	0.715	2.371E-31
auts2a	5.450E-33	-0.503	0.166	0.444	1.313E-28
stmn1a	4.972E-32	-0.499	0.056	0.313	1.198E-27
rpl18a	4.265E-28	-0.497	0.737	0.839	1.028E-23
rsrp1	2.196E-22	-0.496	0.716	0.832	5.290E-18
hoxc4a	1.350E-32	-0.495	0.159	0.440	3.252E-28
chd7	6.266E-32	-0.493	0.332	0.595	1.510E-27
tshz3b	5.691E-29	-0.492	0.114	0.368	1.371E-24
baz1b	6.855E-22	-0.491	0.388	0.589	1.652E-17
rps27a	1.278E-25	-0.491	0.746	0.859	3.079E-21
sec61g	2.202E-24	-0.485	0.442	0.631	5.307E-20
tfap4	9.772E-36	-0.483	0.211	0.503	2.354E-31
kdm1a	2.690E-33	-0.481	0.381	0.636	6.482E-29
seta	5.893E-28	-0.481	0.379	0.613	1.420E-23
onecut2	4.312E-23	-0.479	0.364	0.588	1.039E-18
rpl5b	6.950E-29	-0.479	0.394	0.630	1.675E-24
cirbpb	2.161E-36	-0.477	0.864	0.965	5.206E-32
pbx4	3.351E-28	-0.477	0.474	0.686	8.074E-24
si:ch73-386h18.1	1.493E-21	-0.476	0.304	0.517	3.598E-17
rpl9	5.135E-25	-0.476	0.737	0.838	1.237E-20
rps24	3.435E-23	-0.474	0.804	0.856	8.277E-19
meis1b	2.382E-31	-0.474	0.653	0.831	5.739E-27
eif4ebp1	8.079E-32	-0.473	0.267	0.533	1.947E-27
ube2e3	5.218E-32	-0.470	0.315	0.580	1.257E-27
meis2a	1.474E-28	-0.469	0.241	0.493	3.551E-24
ankrd12	1.681E-24	-0.468	0.530	0.710	4.051E-20
tshz1	2.192E-28	-0.467	0.131	0.378	5.282E-24
rps8a	1.623E-22	-0.465	0.733	0.832	3.910E-18
ddx21	1.268E-29	-0.464	0.159	0.415	3.055E-25
rpl15	1.745E-22	-0.462	0.651	0.795	4.204E-18
meis2b	4.273E-29	-0.460	0.136	0.394	1.029E-24
rps25	9.983E-25	-0.460	0.800	0.885	2.405E-20
rps15	3.036E-21	-0.454	0.765	0.851	7.316E-17
gtpbp4	8.293E-34	-0.454	0.166	0.454	1.998E-29
prr12b	1.425E-22	-0.454	0.375	0.569	3.435E-18
gpc2	4.191E-30	-0.452	0.080	0.336	1.010E-25
si:dkey-42i9.4	1.094E-27	-0.452	0.121	0.365	2.636E-23
clk4a	5.900E-26	-0.451	0.502	0.704	1.422E-21
gpm6aa	8.989E-24	-0.450	0.511	0.694	2.166E-19
rpl26	3.698E-20	-0.449	0.726	0.830	8.910E-16
hoxd11a	1.018E-21	-0.449	0.155	0.366	2.452E-17
LOC110438055	1.718E-26	-0.446	0.080	0.312	4.139E-22
klf7b	5.164E-21	-0.445	0.386	0.583	1.244E-16
rps26l	4.962E-18	-0.440	0.716	0.793	1.196E-13
zbtb20	3.324E-26	-0.439	0.213	0.455	8.010E-22
rbm39a	8.816E-29	-0.435	0.373	0.619	2.124E-24
LOC100331115	4.990E-38	-0.433	0.060	0.353	1.202E-33
mex3b	5.138E-28	-0.429	0.205	0.461	1.238E-23
atf4b	8.568E-24	-0.429	0.547	0.723	2.065E-19
rpl35a	1.980E-19	-0.428	0.746	0.825	4.772E-15
marcksa	1.696E-31	-0.428	0.129	0.398	4.086E-27
hoxd3a	6.759E-22	-0.428	0.519	0.685	1.629E-17
setb	9.023E-22	-0.426	0.438	0.629	2.174E-17
hnrnpabb	4.895E-20	-0.424	0.444	0.629	1.179E-15
ptmab	3.984E-26	-0.424	0.972	0.986	9.599E-22
rpl38	3.314E-20	-0.424	0.804	0.863	7.985E-16
h3f3d	4.783E-23	-0.423	0.901	0.939	1.153E-18
rps5	7.918E-21	-0.423	0.683	0.814	1.908E-16
sox4b	2.778E-29	-0.421	0.134	0.390	6.693E-25
spen	1.453E-17	-0.419	0.539	0.673	3.501E-13
rps3	4.555E-18	-0.418	0.614	0.728	1.097E-13
rerea	1.299E-24	-0.416	0.422	0.639	3.131E-20
chd4a	5.466E-19	-0.413	0.401	0.596	1.317E-14
rpl22	6.513E-17	-0.412	0.683	0.775	1.569E-12
klf6a	4.098E-16	-0.411	0.427	0.604	9.875E-12
tpt1	6.454E-17	-0.409	0.631	0.730	1.555E-12
rpl7a	8.030E-21	-0.409	0.668	0.804	1.935E-16
rpl34	3.427E-18	-0.407	0.731	0.817	8.257E-14
rpl7	6.673E-17	-0.407	0.703	0.800	1.608E-12
rps7	6.410E-19	-0.406	0.698	0.818	1.544E-14
atf7ip	1.425E-17	-0.406	0.537	0.693	3.433E-13
eef1g	1.367E-19	-0.401	0.629	0.772	3.294E-15
ank2b	5.441E-19	-0.401	0.513	0.695	1.311E-14
brd2a	2.114E-21	-0.397	0.265	0.476	5.095E-17
kmt2a	2.732E-22	-0.396	0.284	0.503	6.582E-18
rpl19	2.373E-16	-0.393	0.782	0.861	5.717E-12
si:dkey-12h9.6	1.005E-27	-0.392	0.093	0.336	2.421E-23
cux1a	2.026E-24	-0.389	0.188	0.423	4.881E-20
rps29	3.737E-17	-0.388	0.836	0.893	9.004E-13
XLOC-007078	8.002E-28	-0.387	0.082	0.327	1.928E-23
stmn1b	9.483E-21	-0.385	0.595	0.786	2.285E-16
fbxl6	6.287E-24	-0.384	0.116	0.337	1.515E-19
hmgn6	3.064E-20	-0.383	0.586	0.748	7.384E-16
rps13	3.556E-18	-0.382	0.709	0.824	8.568E-14
pank2	8.184E-25	-0.381	0.226	0.466	1.972E-20
nfil3	1.484E-29	-0.381	0.093	0.349	3.575E-25
map1aa	5.081E-27	0.381	0.558	0.332	1.224E-22
mt-nd4	2.943E-29	0.381	0.573	0.339	7.091E-25
gria2a	9.655E-38	0.381	0.450	0.204	2.326E-33
reep5	7.621E-80	0.383	0.336	0.078	1.836E-75
ppm1e	1.321E-31	0.388	0.442	0.218	3.182E-27
EML5	1.264E-55	0.388	0.310	0.089	3.045E-51
fgf12b	5.117E-37	0.388	0.463	0.219	1.233E-32
dpysl3	1.584E-24	0.388	0.582	0.384	3.816E-20
nell2b	1.104E-38	0.390	0.360	0.144	2.659E-34
hk1	5.201E-57	0.392	0.373	0.119	1.253E-52
adam23a	2.873E-24	0.393	0.534	0.334	6.922E-20
palm1a	2.621E-31	0.394	0.569	0.324	6.314E-27
vat1	1.057E-34	0.394	0.431	0.203	2.548E-30
mt-co3	8.065E-22	0.397	0.976	0.952	1.943E-17
stau2	1.514E-59	0.399	0.375	0.118	3.649E-55
cox5ab	2.872E-60	0.400	0.384	0.121	6.920E-56
fosaa	2.511E-29	0.400	0.466	0.247	6.050E-25
clta	4.341E-38	0.400	0.459	0.218	1.046E-33
pcdh11	1.544E-28	0.402	0.547	0.305	3.720E-24
vdac2	2.807E-26	0.403	0.688	0.496	6.763E-22
atp6v1h	3.418E-81	0.404	0.336	0.078	8.235E-77
camk1da	3.181E-89	0.404	0.358	0.080	7.664E-85
fermt2	1.932E-28	0.405	0.526	0.300	4.654E-24
pcdh7a	2.765E-18	0.408	0.666	0.505	6.662E-14
gnb1a	1.318E-30	0.409	0.776	0.578	3.175E-26
dynll2b	2.602E-57	0.411	0.336	0.100	6.269E-53
si:ch73-127m5.1	5.669E-45	0.412	0.362	0.134	1.366E-40
idh2	7.042E-27	0.415	0.571	0.369	1.697E-22
spock3	3.736E-58	0.417	0.373	0.118	9.001E-54
si:dkey-178k16.1	2.565E-40	0.418	0.468	0.218	6.182E-36
ca2	1.946E-75	0.420	0.330	0.078	4.689E-71
gphnb	1.268E-62	0.423	0.414	0.135	3.055E-58
si:dkey-276j7.1	4.259E-26	0.424	0.599	0.390	1.026E-21
grid1b	5.333E-132	0.426	0.330	0.048	1.285E-127
napgb	7.252E-58	0.426	0.429	0.150	1.747E-53
mcu	1.857E-149	0.427	0.323	0.041	4.473E-145
crema	8.072E-17	0.429	0.433	0.276	1.945E-12
smdt1b	1.183E-56	0.430	0.334	0.102	2.850E-52
abcg4a	1.180E-85	0.430	0.334	0.074	2.844E-81
bcl2b	5.779E-134	0.434	0.338	0.050	1.392E-129
il6st	4.053E-21	0.434	0.353	0.189	9.766E-17
rab6bb	5.699E-52	0.434	0.457	0.181	1.373E-47
ldhba	3.166E-55	0.434	0.481	0.190	7.628E-51
atp8a1	2.095E-48	0.435	0.489	0.213	5.048E-44
olfm2a	1.070E-112	0.435	0.312	0.051	2.577E-108
napba	1.697E-78	0.436	0.379	0.100	4.089E-74
nat16	7.260E-23	0.437	0.685	0.485	1.749E-18
pip4k2ab	1.248E-88	0.439	0.379	0.091	3.008E-84
bin1a	2.811E-59	0.440	0.472	0.177	6.774E-55
ywhae1	6.895E-26	0.441	0.638	0.439	1.661E-21
elmsan1b	3.819E-22	0.441	0.341	0.178	9.203E-18
XLOC-040108	1.065E-35	0.442	0.438	0.205	2.566E-31
hspa8	2.083E-29	0.442	0.931	0.831	5.019E-25
kiaa1549la	1.089E-63	0.443	0.388	0.121	2.623E-59
gpx4b	2.498E-52	0.443	0.433	0.168	6.020E-48
oip5-as1	4.089E-24	0.446	0.679	0.511	9.853E-20
clstn3	2.213E-44	0.447	0.446	0.191	5.333E-40
si:ch211-114m9.1	1.262E-151	0.448	0.345	0.046	3.041E-147
stat3	5.320E-25	0.448	0.591	0.378	1.282E-20
si:ch211-254n4.3	4.509E-136	0.449	0.302	0.039	1.086E-131
nlgn2b	1.267E-74	0.450	0.369	0.098	3.053E-70
atp5pd	1.294E-76	0.451	0.418	0.120	3.117E-72
tnr	5.268E-50	0.452	0.405	0.152	1.269E-45
scn1bb	1.407E-122	0.453	0.345	0.057	3.391E-118
ptprsa	2.705E-22	0.455	0.746	0.583	6.518E-18
NC-002333.17	1.604E-18	0.457	0.994	0.997	3.866E-14
cicb	6.523E-22	0.458	0.435	0.261	1.572E-17
pfkpa	3.584E-117	0.459	0.390	0.075	8.635E-113
gpr158a	3.044E-76	0.459	0.409	0.116	7.335E-72
cox6b2	5.142E-41	0.459	0.504	0.245	1.239E-36
tjp1b	6.576E-47	0.462	0.554	0.262	1.585E-42
rph3ab	3.676E-79	0.465	0.356	0.090	8.858E-75
cpeb4b	1.171E-48	0.467	0.506	0.223	2.821E-44
gadd45ba	9.652E-20	0.469	0.353	0.192	2.326E-15
slc3a2b	3.176E-26	0.470	0.582	0.363	7.652E-22
nova1	7.489E-34	0.470	0.838	0.636	1.804E-29
egr4	8.279E-16	0.471	0.537	0.386	1.995E-11
pcsk1	2.917E-44	0.471	0.360	0.135	7.029E-40
tusc3	8.268E-93	0.475	0.394	0.094	1.992E-88
cdh4	1.355E-90	0.475	0.418	0.107	3.265E-86
tob1a	5.661E-19	0.476	0.685	0.546	1.364E-14
spock2	6.361E-54	0.476	0.446	0.172	1.533E-49
cd99l2	6.844E-42	0.478	0.524	0.263	1.649E-37
SEMA4F	1.136E-125	0.479	0.384	0.069	2.738E-121
slitrk4	1.717E-132	0.481	0.358	0.057	4.138E-128
dscaml1	1.159E-79	0.482	0.332	0.077	2.794E-75
ubc	4.263E-25	0.486	0.672	0.504	1.027E-20
prnprs3	1.459E-53	0.486	0.420	0.157	3.515E-49
vapb	1.500E-69	0.486	0.498	0.177	3.615E-65
syngr3b	7.220E-157	0.488	0.364	0.050	1.740E-152
si:dkey-46i9.1	1.263E-133	0.488	0.386	0.066	3.043E-129
xbp1	1.511E-27	0.490	0.575	0.354	3.641E-23
mvp	1.500E-60	0.491	0.319	0.088	3.614E-56
cox5aa	7.847E-42	0.491	0.550	0.287	1.891E-37
atp1a3a	2.455E-35	0.492	0.627	0.379	5.915E-31
ppib	5.947E-93	0.492	0.390	0.093	1.433E-88
NC-002333.4	1.498E-22	0.493	0.998	0.999	3.610E-18
cycsb	1.590E-36	0.493	0.547	0.298	3.832E-32
zgc:65894	8.700E-27	0.495	0.599	0.400	2.096E-22
eef2l2	1.894E-99	0.495	0.392	0.089	4.564E-95
sv2a	1.498E-38	0.497	0.591	0.334	3.610E-34
grm4	1.576E-100	0.498	0.412	0.096	3.798E-96
slc25a3b	1.288E-47	0.504	0.640	0.349	3.103E-43
atp5md	4.507E-58	0.504	0.425	0.153	1.086E-53
atp5meb	2.837E-63	0.505	0.463	0.167	6.836E-59
scg2b	3.873E-35	0.506	0.466	0.228	9.333E-31
ppp3ca	8.769E-52	0.506	0.659	0.354	2.113E-47
brinp1	2.473E-53	0.507	0.457	0.183	5.959E-49
atp5pf	8.940E-66	0.507	0.466	0.165	2.154E-61
ajap1	3.156E-109	0.513	0.369	0.072	7.604E-105
bsnb	8.094E-62	0.513	0.470	0.173	1.950E-57
pdcd6	6.852E-246	0.515	0.336	0.024	1.651E-241
mt-co1	3.767E-34	0.517	0.976	0.936	9.076E-30
atp6v0b	8.026E-93	0.519	0.468	0.131	1.934E-88
glra1	3.107E-36	0.527	0.649	0.404	7.486E-32
casz1	1.172E-53	0.528	0.494	0.204	2.824E-49
ank2a	3.016E-60	0.531	0.500	0.199	7.266E-56
cpe	1.217E-56	0.532	0.580	0.267	2.932E-52
cdk5r2a	3.358E-83	0.533	0.517	0.167	8.092E-79
si:ch211-153j24.3	7.402E-37	0.533	0.384	0.166	1.783E-32
si:ch211-214j24.9	3.171E-77	0.534	0.511	0.177	7.640E-73
mt-nd1	9.068E-52	0.538	0.657	0.336	2.185E-47
si:ch211-195b13.1	7.757E-71	0.539	0.498	0.175	1.869E-66
vdac3	6.357E-46	0.540	0.681	0.405	1.532E-41
cadm4	5.335E-52	0.547	0.642	0.344	1.285E-47
cd81a	1.401E-27	0.548	0.812	0.666	3.376E-23
pclob	1.083E-46	0.549	0.532	0.251	2.609E-42
zgc:193541	3.446E-49	0.549	0.584	0.299	8.303E-45
zgc:153426	1.122E-39	0.552	0.513	0.270	2.704E-35
grin2db	1.816E-121	0.556	0.358	0.062	4.376E-117
nrcama	3.078E-110	0.557	0.422	0.095	7.415E-106
atp5f1e	4.781E-45	0.557	0.595	0.324	1.152E-40
lhx4	3.156E-43	0.561	0.552	0.274	7.605E-39
mt-co2	7.685E-38	0.561	0.978	0.960	1.852E-33
fosb	3.956E-47	0.562	0.356	0.128	9.532E-43
dnajc5aa	3.333E-51	0.562	0.653	0.362	8.031E-47
aldoaa	8.080E-62	0.562	0.595	0.271	1.947E-57
mdh1aa	6.656E-79	0.563	0.532	0.188	1.604E-74
agrn	1.300E-29	0.565	0.851	0.756	3.132E-25
atp5fa1	8.729E-57	0.567	0.696	0.386	2.103E-52
chata	2.139E-36	0.569	0.862	0.674	5.154E-32
aplp2	1.359E-85	0.571	0.496	0.158	3.276E-81
slc25a5	2.168E-28	0.572	0.909	0.886	5.223E-24
slc18a3a	8.940E-37	0.576	0.881	0.730	2.154E-32
slc2a3a	1.301E-54	0.577	0.384	0.133	3.134E-50
ckmt1	7.433E-130	0.580	0.450	0.093	1.791E-125
pygmb	4.234E-101	0.581	0.522	0.151	1.020E-96
gpr186	1.230E-39	0.581	0.468	0.224	2.963E-35
pcdh10b	4.115E-52	0.584	0.509	0.223	9.915E-48
cox6c	9.380E-48	0.586	0.550	0.274	2.260E-43
stmn4l	9.823E-22	0.586	0.841	0.707	2.367E-17
kif1aa	9.059E-42	0.587	0.825	0.614	2.183E-37
atp5mf	2.383E-47	0.587	0.597	0.322	5.742E-43
IGLON5	6.965E-71	0.587	0.571	0.232	1.678E-66
mapk10	2.937E-60	0.588	0.724	0.389	7.077E-56
cacna2d1a	8.111E-70	0.590	0.569	0.226	1.954E-65
mdkb	3.624E-49	0.592	0.591	0.302	8.732E-45
flot2a	1.908E-52	0.598	0.726	0.448	4.598E-48
nrxn1a	2.792E-76	0.599	0.526	0.187	6.728E-72
cbln2b	3.757E-116	0.599	0.347	0.061	9.053E-112
map1b	5.068E-91	0.605	0.519	0.161	1.221E-86
BX927333.1	2.410E-270	0.605	0.375	0.027	5.806E-266
syt3	1.481E-64	0.609	0.571	0.245	3.568E-60
rims2a	6.316E-88	0.611	0.448	0.128	1.522E-83
mir132-2	1.831E-131	0.615	0.369	0.061	4.413E-127
mtbl	4.953E-92	0.619	0.446	0.123	1.193E-87
ywhag1	3.183E-48	0.622	0.614	0.327	7.669E-44
sv2bb	2.356E-200	0.627	0.414	0.051	5.677E-196
itm2cb	8.911E-50	0.628	0.433	0.176	2.147E-45
ywhaba	6.087E-64	0.632	0.731	0.412	1.467E-59
syn2a	2.621E-91	0.632	0.517	0.163	6.316E-87
ank1a	7.877E-250	0.634	0.397	0.035	1.898E-245
eno2	1.480E-50	0.635	0.694	0.403	3.567E-46
h2afx1	2.059E-15	0.635	0.774	0.678	4.961E-11
nfia	7.914E-193	0.637	0.397	0.048	1.907E-188
mcama	9.519E-268	0.640	0.373	0.028	2.294E-263
aplp1	2.190E-58	0.641	0.886	0.631	5.276E-54
ywhaqa	1.879E-60	0.641	0.575	0.269	4.528E-56
gjd1a	1.340E-52	0.645	0.683	0.404	3.228E-48
glrbb	2.499E-117	0.646	0.517	0.136	6.022E-113
cadpsb	1.089E-71	0.649	0.647	0.298	2.624E-67
sik1	7.668E-60	0.651	0.315	0.090	1.848E-55
kif1b	6.001E-45	0.652	0.681	0.417	1.446E-40
clstn1	4.561E-60	0.654	0.737	0.427	1.099E-55
gng3	9.657E-49	0.655	0.707	0.455	2.327E-44
bsg	1.873E-64	0.655	0.703	0.375	4.512E-60
cox4i1	1.121E-50	0.656	0.679	0.403	2.700E-46
pkma	1.754E-94	0.660	0.532	0.169	4.226E-90
cox7b	1.562E-52	0.662	0.567	0.284	3.763E-48
sypb	3.295E-92	0.664	0.588	0.209	7.939E-88
dab1a	6.153E-91	0.664	0.578	0.203	1.483E-86
camta1a	2.704E-112	0.666	0.569	0.169	6.514E-108
ywhaqb	8.038E-64	0.667	0.849	0.568	1.937E-59
npas4a	1.075E-91	0.671	0.388	0.096	2.590E-87
COX5B	3.205E-70	0.672	0.655	0.315	7.723E-66
atpv0e2	2.508E-116	0.673	0.537	0.149	6.043E-112
tagln3b	2.660E-89	0.679	0.341	0.075	6.410E-85
hist2h2l	4.260E-39	0.683	0.556	0.308	1.026E-34
atp5l	5.888E-63	0.684	0.623	0.298	1.419E-58
znf536	2.175E-113	0.686	0.489	0.124	5.242E-109
atp6v0a1b	9.246E-85	0.686	0.597	0.227	2.228E-80
pabpc1b	1.176E-149	0.688	0.519	0.112	2.835E-145
calr	1.033E-126	0.690	0.498	0.118	2.489E-122
syt12	2.435E-138	0.705	0.524	0.123	5.867E-134
si:dkeyp-77h1.4	9.323E-177	0.706	0.459	0.073	2.246E-172
atp6ap2	1.265E-139	0.706	0.532	0.126	3.049E-135
kcna1a	2.404E-95	0.707	0.485	0.142	5.793E-91
cox7a2a	1.307E-74	0.709	0.541	0.209	3.149E-70
CABZ01029822.1	2.752E-64	0.709	0.489	0.187	6.631E-60
atp2b3b	2.332E-124	0.711	0.591	0.164	5.620E-120
slc8a1b	3.220E-182	0.711	0.489	0.082	7.759E-178
calb2b	3.674E-91	0.715	0.345	0.077	8.852E-87
hmgb3a	2.352E-34	0.716	0.851	0.733	5.667E-30
slitrk1	3.979E-129	0.719	0.519	0.127	9.588E-125
mnx2b	3.225E-43	0.719	0.543	0.278	7.771E-39
nat8l	7.550E-49	0.721	0.700	0.408	1.819E-44
tubb2	3.631E-217	0.722	0.414	0.047	8.750E-213
CABZ01039304.1	3.126E-140	0.723	0.509	0.113	7.532E-136
atp5f1b	1.286E-68	0.724	0.787	0.473	3.098E-64
cplx1	3.312E-115	0.726	0.610	0.188	7.981E-111
atp6v1g1	1.423E-83	0.729	0.586	0.228	3.429E-79
ntrk1	0.000E+00	0.739	0.341	0.014	0.000E+00
pacsin1a	3.780E-94	0.741	0.720	0.325	9.109E-90
cox6a1	8.566E-73	0.748	0.606	0.270	2.064E-68
scn8aa	6.790E-85	0.761	0.647	0.285	1.636E-80
si:ch73-119p20.1	1.679E-128	0.768	0.606	0.174	4.045E-124
eno1a	1.388E-141	0.769	0.601	0.158	3.345E-137
atp5mc1	3.350E-85	0.770	0.578	0.220	8.072E-81
cox7c	1.949E-63	0.775	0.616	0.314	4.697E-59
cpeb2	1.534E-73	0.788	0.746	0.388	3.695E-69
rab3ab	1.668E-130	0.797	0.647	0.201	4.020E-126
appb	1.053E-86	0.810	0.739	0.365	2.538E-82
tpi1b	6.298E-85	0.811	0.679	0.306	1.517E-80
cox8a	2.774E-71	0.815	0.623	0.299	6.684E-67
calm3b	3.246E-78	0.817	0.750	0.447	7.820E-74
slc5a7a	6.878E-66	0.827	0.847	0.568	1.657E-61
nsfa	1.544E-140	0.829	0.597	0.164	3.721E-136
si:ch211-113g11.6	2.806E-164	0.831	0.537	0.112	6.760E-160
SLC35D3	0.000E+00	0.833	0.474	0.029	0.000E+00
atp5mc3b	2.965E-67	0.837	0.728	0.427	7.143E-63
atp2b3a	1.482E-110	0.844	0.765	0.331	3.571E-106
fkbp1aa	3.814E-69	0.846	0.666	0.362	9.190E-65
si:dkey-33c12.3	4.186E-245	0.847	0.407	0.039	1.009E-240
rnasekb	1.515E-92	0.847	0.703	0.319	3.651E-88
CR848683.2	0.000E+00	0.847	0.489	0.015	0.000E+00
vsnl1a	5.447E-128	0.863	0.565	0.158	1.312E-123
sv2c	2.681E-92	0.868	0.700	0.312	6.459E-88
sypa	1.626E-130	0.874	0.657	0.214	3.919E-126
scn8ab	5.684E-104	0.880	0.642	0.241	1.369E-99
aldocb	5.753E-105	0.882	0.817	0.413	1.386E-100
BX247868.1	1.234E-85	0.882	0.664	0.289	2.973E-81
CT027989.1	5.222E-58	0.884	0.422	0.161	1.258E-53
ppp3r1a	6.156E-115	0.884	0.713	0.293	1.483E-110
ppiab	1.679E-42	0.889	0.810	0.715	4.044E-38
sh3gl2a	2.746E-177	0.891	0.623	0.141	6.616E-173
colq	4.056E-157	0.901	0.638	0.166	9.773E-153
calca	2.548E-160	0.909	0.500	0.100	6.139E-156
stx1b	1.208E-87	0.916	0.925	0.727	2.911E-83
slc8a2b	6.345E-302	0.923	0.532	0.057	1.529E-297
atp6v1e1b	6.051E-147	0.941	0.629	0.176	1.458E-142
si:dkey-85n7.6	8.099E-150	0.944	0.545	0.130	1.951E-145
bcam	3.886E-141	0.946	0.685	0.209	9.363E-137
nefma	1.318E-187	0.950	0.455	0.068	3.177E-183
atp6v0ca	1.218E-120	0.963	0.746	0.319	2.934E-116
mt-cyb	3.991E-77	0.964	0.918	0.714	9.617E-73
gapdhs	1.733E-92	0.975	0.860	0.532	4.175E-88
tuba1c	1.118E-64	0.978	0.894	0.737	2.694E-60
vgf	5.762E-83	0.986	0.679	0.299	1.388E-78
tmem59l	5.578E-125	0.997	0.765	0.326	1.344E-120
ckbb	2.011E-71	0.998	0.806	0.537	4.846E-67
syt2a	9.162E-70	1.008	0.860	0.614	2.208E-65
tppp2	6.338E-90	1.011	0.748	0.399	1.527E-85
neurod1	4.583E-138	1.022	0.399	0.069	1.104E-133
si:dkey-56f14.4	8.268E-258	1.025	0.448	0.047	1.992E-253
vamp1b	9.975E-255	1.048	0.578	0.084	2.404E-250
snap25a	5.888E-92	1.048	0.916	0.730	1.419E-87
ndufa4	7.170E-237	1.051	0.614	0.104	1.728E-232
rbfox1	6.532E-141	1.094	0.888	0.438	1.574E-136
pcbp3	4.876E-118	1.099	0.690	0.258	1.175E-113
calm2b	1.274E-62	1.109	0.860	0.705	3.069E-58
rbfox3a	4.759E-121	1.111	0.774	0.333	1.147E-116
epha4b	9.432E-70	1.124	0.672	0.367	2.273E-65
atp1b3b	1.208E-134	1.126	0.769	0.312	2.911E-130
atp1a3b	7.352E-277	1.141	0.560	0.072	1.772E-272
cacna1ab	1.501E-132	1.153	0.744	0.298	3.617E-128
mt-atp6	5.857E-95	1.157	0.894	0.602	1.411E-90
pcp4a	1.329E-185	1.162	0.442	0.067	3.202E-181
fosab	1.469E-49	1.166	0.759	0.546	3.539E-45
pcdh7b	9.933E-242	1.166	0.713	0.146	2.393E-237
atp1b2a	2.430E-140	1.171	0.892	0.485	5.855E-136
ywhag2	1.060E-117	1.204	0.873	0.523	2.554E-113
neflb	1.920E-128	1.212	0.569	0.164	4.625E-124
grin1a	6.436E-208	1.226	0.653	0.146	1.551E-203
atp6v0cb	4.628E-147	1.235	0.873	0.421	1.115E-142
stmn2a	9.543E-123	1.240	0.750	0.337	2.299E-118
edil3a	9.612E-189	1.279	0.584	0.121	2.316E-184
mafba	5.003E-153	1.289	0.397	0.064	1.205E-148
stxbp1a	2.498E-161	1.308	0.849	0.396	6.019E-157
calm3a	2.897E-208	1.381	0.647	0.143	6.981E-204
si:dkey-7j14.5	2.871E-187	1.408	0.677	0.179	6.918E-183
nptna	5.557E-300	1.426	0.754	0.139	1.339E-295
vamp1a	3.447E-138	1.444	0.830	0.391	8.305E-134
vsnl1b	1.290E-205	1.514	0.828	0.275	3.109E-201
atp2b4	3.774E-177	1.514	0.834	0.357	9.094E-173
cplx2l	7.461E-185	1.580	0.780	0.272	1.798E-180
nefmb	3.118E-128	1.630	0.647	0.225	7.514E-124
scn4ba	1.385E-299	1.634	0.662	0.101	3.336E-295
kcnc3a	3.606E-197	1.706	0.894	0.379	8.689E-193
atp1a1a.1	1.497E-177	1.715	0.869	0.423	3.608E-173
trarg1a	9.304E-261	1.736	0.763	0.174	2.242E-256
calm1a	3.014E-142	1.762	0.948	0.695	7.263E-138
ache	3.559E-187	1.860	0.873	0.385	8.576E-183
zgc:65851	3.294E-247	1.958	0.608	0.105	7.937E-243
sncgb	6.523E-180	1.990	0.916	0.520	1.572E-175
syt2b	4.009E-238	2.111	0.894	0.340	9.659E-234
chga	0.000E+00	2.224	0.767	0.103	0.000E+00
calm1b	1.954E-207	2.227	0.821	0.276	4.708E-203
